# Bio-medical Big Data Operating System (Bio-OS): An Integrated Data Mining Environment for Data Intensive Scientific Research

**DOI:** 10.1101/2024.10.17.612997

**Authors:** Ji-Long Liu, Li-Guang Yang, Qing-Yu Xiao, Zhao-Qiang Li, Jin-Yu Cheng, Zi-Ru Chen, Jian-Wen Zhou, Xiang Wan, Tsung-Hui Chang, Xin Zhang, Yi-Xue Li

## Abstract

The advent of high throughput sequencing has ushered life science and clinical research into the era of big data, posing significant challenges for reproducibility due to the complexity of data integration and analysis. Although the FAIR principles advocate for the transparent and reliable sharing of scientific data, their implementation remains hampered by technical barriers. The Global Alliance for Genomics and Health (GA4GH) has made strides in standardizing data and tools, yet a comprehensive solution for reproducibility is lacking. In response, we present BioOS, an open source, cloud native Biomedical big data Operating System. This system encapsulates study components data, code, tools, and environments into workspaces, enhancing reproducibility and validation. BioOS employs JSON Schema for machine readability and includes a Hierarchy Hash Mechanism to ensure data integrity. Adhering to GA4GH protocols, BioOS simplifies complex technological implementations, making advanced research tools accessible. Demonstrated through representative workspaces, BioOS fosters seamless research replication, peer review, and editorial evaluation. Its cloud native infrastructure supports dynamic resource allocation, enabling efficient handling of large scale analyses. By integrating AI driven Large Language Models, BioOS enhances user interaction and operational flexibility. As an evolving open source platform, BioOS exemplifies a transformative approach to biomedical research, aligning with FAIR principles and advancing the AI for Science paradigm, thus promoting a more connected, efficient, and impactful research environment.
