## Supplementary Table1 for "Bio-medical Big Data Operating System (Bio-OS): An Integrated Data Mining Environment for Data Intensive Scientific Research"

### Sheet: Sheet1
Supplementary Table 1 Comparison of Bio-OS with other systems
Category	Comparison Dimension	Bio-OS	Verily Terra Platform	Seven Bridges Platform	Galaxy Platform	DNA Stack Platform	ISB CGC Platform	Code Ocean
Adherence to GA4GH Standards	Adherence to GA4GH Standards	High	Moderate	High	Low	High	Low	Low
	WES	Yes	Yes	Yes	No	Yes	No	No
	TES	Yes	No	No	Yes	-	No	No
	DRS	Yes	Yes	Yes	Yes	Yes	No	No
	TRS	Yes	Yes	Yes	Yes	Yes	No	No
	PASSPORT/VISA	Yes	Yes	Yes	No	Yes	No	No
Artifact Management	Organization of Analysis Work	Workspace	Workspace	Project	History	Workbench	Project	Research
	Provenance Mechanism for Workspace-Level	Yes	No	No	No	No	No	Yes
	Supported Workflow Types	WDL	WDL	CWL	Galaxy	WDL	CWL, WDL, Snakemake	Nextflow
	Supported Interactive Analysis Types	Jupyter	Jupyter, Rstudio	Jupyter, Rstudio	Jupyter, Rstudio	Jupyter, Shell	-	Jupyter, Rstudio,etc
Community Support	Preloaded Resources	Workspaces, Datasets, Tools	Workspaces, Datasets, Tools	Projects, Datasets, Tools	histories, workflows, visualizations	Datsets, workflows	Datasets	Capsules
	Deployments	Miracle Cloud,...	Terra, Fire Cloud, BDC, H3Arica	BDC, CGC, CAVATICA	usegalaxy.org, usegalaxy.eu, usegalaxy.org.au	omics.ai	CGC	Code Ocean
	Interoperability Between Deployments	Yes	No	Yes	No	No	-	No
	Exposure and Encapsulation of Cloud Features	Moderate	Moderate	Low	Low	Low	High	Low
	User Interface and Usability	Intuitive, User-Friendly	Intuitive, User-Friendly	Intuitive, User-Friendly	Intuitive, User-Friendly	Intuitive, User-Friendly	Cloud Style	Intuitive, User-Friendly
	Open Source vs. Commercial	Open Source	Commercial	Commercial	Open Source	Commercial	Commercial	Commercial
	Technical Support Providers	Volcengine	Verily	Seven Bridges	Galaxy Community	DNA Stack	ISB	Code Ocean
AI Facilities	Copilot	Yes	No	No	No	No	No	No
